# Loss of LasR function leads to decreased repression of *Pseudomonas aeruginosa* PhoB activity at physiological phosphate concentrations

**DOI:** 10.1101/2024.03.27.586856

**Authors:** Amy Conaway, Igor Todorovic, Dallas L. Mould, Deborah A. Hogan

**Author notes:** To whom correspondence should be addressed: Department of Microbiology and Immunology Geisel School of Medicine at Dartmouth Rm 208 Vail Building, Hanover, NH 03755.

## Abstract

While the *Pseudomonas aeruginosa* LasR transcription factor plays a role in quorum sensing (QS) across phylogenetically-distinct lineages, isolates with loss-of-function mutations in *lasR* (LasR– strains) are commonly found in diverse settings including infections where they are associated with worse clinical outcomes. In LasR– strains, the transcription factor RhlR, which is controlled by LasR, can be alternately activated in low inorganic phosphate (Pi) concentrations via the two-component system PhoR-PhoB. Here, we demonstrate a new link between LasR and PhoB in which the absence of LasR increases PhoB activity at physiological Pi concentrations and raises the Pi concentration necessary for PhoB inhibition. PhoB activity was also less repressed by Pi in mutants lacking different QS regulators (RhlR and PqsR) and in mutants lacking genes required for the production of QS-regulated phenazines suggesting that decreased phenazine production was one reason for decreased PhoB repression by Pi in LasR– strains. In addition, the CbrA-CbrB two-component system, which is elevated in LasR– strains, was necessary for reduced PhoB repression by Pi and a Δ*crc* mutant, which lacks the CbrA-CbrB-controlled translational repressor, activated PhoB at higher Pi concentrations than the wild type. The Δ*lasR* mutant had a PhoB-dependent growth advantage in a medium with no added Pi and increased virulence-determinant gene expression in a medium with physiological Pi, in part through reactivation of QS. This work suggests PhoB activity may contribute to the virulence of LasR– *P. aeruginosa* and subsequent clinical outcomes.

**Importance:** Loss-of-function mutations in the gene encoding the *Pseudomonas aeruginosa* quorum sensing (QS) regulator LasR occur frequently and are associated with worse clinical outcomes. We have found that LasR– *P. aeruginosa* have elevated PhoB activity at physiological concentrations of inorganic phosphate (Pi). PhoB activity promotes Pi acquisition as well as the expression of QS and virulence-associated genes. Previous work has shown that PhoB induce RhlR, another QS regulator, in a LasR-mutant in low Pi conditions. Here, we demonstrate a novel relationship wherein LasR represses PhoB activity, in part through the production of phenazines and Crc-mediated translational repression. This work suggests PhoB activity may contribute to the increased virulence of LasR– *P. aeruginosa*.
