## Supplemental. Dataset 1 for "Loss of LasR function leads to decreased repression of *Pseudomonas aeruginosa* PhoB activity at physiological phosphate concentrations": Conaway_Supplemental_File_1.xlsx

### Sheet: Legend
	Supplemental Figure 1. NanoString analysis using a previously published codeset (Doing et al. 2020 PLOS Genetics 8:e1008783) of P. aeruginosa colony biofilms grown on MOPS agar with 0.7 mM Pi. The counts for each transcript were normalized to the geometric mean of the six housekeeping genes (see Methods) and presented as Log10. The samples for each strain were averaged. Statistical analyses for e…

### Sheet: Log10 Norm Transcripts
Strain	WT			∆phoB			∆lasR			∆lasR∆phoB
Replicate		2	3	1	2	3	1	2	3	1	2	3
oprO		1.4689	1.45014	1.2821	1.25026	1.07275	2.95959	2.83446	2.86473	1.26846	1.27883	1.26149
phdA		1.76993	1.74411	1.59649	1.55129	1.43177	3.16365	2.98484	2.79563	1.52373	1.54208	1.46561
phzS		2.34115	2.31861	2.41243	2.39088	2.36279	3.68991	3.61233	3.56557	3.25073	3.31676	3.29991
exbD2		1.69354	1.68305	1.64618	1.63259	1.59872	2.63377	2.53176	2.37331	1.64867	1.44269	1.55153
glpQ		2.11426	2.12609	1.70123	1.73581	1.49482	3.2181	3.08667	2.99098	1.80837	1.82804	1.77338
hxcU		1.2563	1.3012	1.25407	1.16594	0.968015	1.88297	1.77	1.76576	0.937466	1.19965	1.16458
ccoN2		2.87736	2.78029	2.95419	2.88074	2.84987	3.93783	3.88542	3.91036	4.01447	4.0313	4.02473
hxcT		1.54574	1.79129	1.63428	1.68257	1.6509	2.44333	2.25351	2.12845	1.59752	1.47841	1.61368
vreA		1.82264	1.75812	1.50934	1.57611	1.59872	2.57825	2.37447	2.33733	1.43479	1.46683	1.63256
lapA		1.15363	1.18923	1.19192	1.16594	1.04057	1.46307	1.67309	1.55121	0.995458	1.22084	1.13655
PA14_22590		2.24938	2.25324	1.70123	1.65328	1.71901	3.01893	2.8971	2.78449	1.79134	1.77944	1.88474
phoA		2.4854	2.47729	1.50934	1.52496	1.49482	3.2925	3.14414	3.10348	1.62385	1.53209	1.57325
olsA		2.69271	2.75674	1.83385	1.71	1.73954	3.58982	3.44842	3.35664	1.62385	1.76195	1.83552
ctpL		1.94133	1.93191	1.78555	1.768	1.78395	2.43311	2.47089	2.39974	1.87052	2.12393	2.07105
plcN		2.04573	2.0041	1.60946	1.71	1.63419	2.59874	2.55927	2.42142	1.66057	1.73747	1.76664
PA1673		3.69204	3.65896	3.81021	3.79359	3.74722	4.5876	4.53203	4.6331	4.56014	4.52969	4.51638
cgrA		2.65969	2.64631	2.68864	2.63786	2.63927	3.28795	3.27364	3.31506	3.4733	3.47381	3.51374
hcnA		1.99457	2.08911	2.16788	2.08051	2.06964	2.55546	2.4897	2.46178	2.47797	2.5698	2.54139
opdQ		3.21759	3.20675	3.31097	3.2668	3.19567	3.86134	3.83554	3.81936	3.81434	3.70859	3.72111
PA14_28330		2.38238	2.39811	2.36801	2.29627	2.28835	2.91138	2.81139	2.75231	2.13769	2.22496	2.26149
algD		1.70182	1.82801	1.79398	1.82599	1.79585	2.17784	2.10801	1.90872	1.99546	1.97417	1.92895
PA14_26810		1.93178	1.91782	1.60946	1.36223	1.58938	2.30587	2.20315	2.24288	1.37112	1.53209	1.45182
mexG		3.62453	3.57985	3.78674	3.72712	3.64496	4.28473	4.19846	4.12266	3.26409	3.41806	3.32633
PA14_53380		2.07791	2.0955	1.4397	1.53832	1.4581	2.51601	2.40234	2.36782	1.43479	1.52187	1.50453
phnD		3.52679	3.57018	1.9756	2.05723	1.99108	4.25297	4.11426	4.01964	1.76447	1.83814	1.81172
phzM		3.05016	3.06937	3.08828	3.0612	3.03485	3.60505	3.53987	3.47678	3.33665	3.34578	3.33042
adhA		4.2054	4.18496	4.30155	4.30277	4.2508	4.86465	4.80197	4.88863	4.58776	4.44438	4.49369
hasR		1.18166	1.3012	1.25407	1.25026	1.20538	1.35393	1.54815	1.35664	1.17155	1.45493	1.34067
plcH		2.01097	2.04156	2.0511	2.01544	1.8509	2.34977	2.31818	2.26675	1.9616	1.99899	1.99789
phoB		2.87241	2.85914	0.379007	0.922898	0.625592	3.29416	3.2035	3.23019	0.87052	0.597594	0.562523
erbR		2.29141	2.23524	2.27937	2.22932	2.1843	2.55285	2.55295	2.56545	2.60559	2.53411	2.56252
exaA		1.75569	1.78485	1.73119	1.89487	1.75913	1.98595	2.02527	1.98168	1.95569	2.06298	1.99789
PA14_38420		2.35956	2.44592	2.45273	2.38342	2.37687	2.77757	2.68381	2.64033	2.19274	2.31858	2.30091
nirS		2.91103	2.86295	2.8047	2.8555	2.87601	3.24203	3.16093	3.30582	3.23943	3.12882	3.18266
arcA		4.3645	4.31425	4.40892	4.44859	4.38297	4.86642	4.79849	4.89558	4.772	4.69855	4.71154
PA14_30040		2.63651	2.61774	2.61073	2.54225	2.60056	2.99123	2.88911	2.88477	2.7896	2.63422	2.67979
PA14_51610		2.91606	2.98572	2.79648	2.80228	2.77048	3.40333	3.2972	3.12845	2.44839	2.40648	2.45462
PA14_70760		2.44736	2.42712	2.38547	2.40362	2.3416	2.72368	2.61372	2.70756	2.62512	2.5698	2.57112
PA14_31470		2.05672	2.05569	2.23331	2.1721	2.13345	2.26724	2.29863	2.21763	2.20964	2.07471	2.16458
eddA		2.042	2.03432	1.30843	1.29856	1.28835	2.29888	2.25351	2.12202	1.49031	1.56138	1.54025
ccoP1		3.21282	3.12134	3.12134	3.13141	3.10039	3.44718	3.43901	3.42256	3.46986	3.51709	3.48564
PA14_71750		2.254	2.30513	2.25407	2.22663	2.22329	2.4835	2.44312	2.42142	2.47618	2.47496	2.47101
cyoA		3.21834	3.18097	3.25175	3.24356	3.23348	3.46564	3.41059	3.38177	2.98391	3.20847	3.19168
PA14_54540		2.48269	2.42118	2.434	2.42974	2.40229	2.61717	2.62329	2.55001	2.45598	2.42237	2.44476
ercS		2.23039	2.21646	2.21152	2.16594	2.19846	2.36212	2.33163	2.32125	2.26846	2.34578	2.29692
cupA1		2.2563	2.24433	2.24529	2.26532	2.20538	2.40093	2.3263	2.31506	2.60291	2.57986	2.57219
dnaN		3.42283	3.41454	3.46035	3.43761	3.41784	3.56953	3.56827	3.53811	3.4704	3.43278	3.44519
pqsA		3.50594	3.47332	3.50934	3.48653	3.45541	3.70019	3.62478	3.5523	3.50061	3.54864	3.49411
pchP		2.21307	2.21405	2.31351	2.27023	2.21666	2.31046	2.30431	2.27594	2.23538	2.29656	2.28475
pepP		3.23666	3.21187	3.18587	3.20422	3.16792	3.33577	3.32361	3.3194	3.27478	3.28316	3.27853
pstA		2.51912	2.56408	1.59649	1.68257	1.52868	2.63377	2.59535	2.6314	1.61088	1.63899	1.65066
phzA1/2		4.38049	4.37901	4.39168	4.36817	4.35299	4.58921	4.53331	4.41948	3.90635	3.96188	3.97887
rhlI		4.21317	4.27477	4.40495	4.32655	4.30636	4.41764	4.3708	4.30872	4.20658	4.26585	4.20126
phoU		3.33643	3.31308	2.80389	2.79723	2.7232	3.45249	3.38979	3.39855	2.779	2.77426	2.74222
dapF		2.65515	2.61583	2.54484	2.59615	2.60332	2.70657	2.6885	2.69992	2.67783	2.66504	2.69845
phzC1/2		3.9689	3.90543	3.88544	3.91006	3.8566	4.11396	4.04666	3.92372	3.41809	3.55977	3.51845
gnyD		2.09481	2.13775	2.20508	2.0612	2.19144	2.16204	2.22059	2.10885	1.98446	2.14166	2.03601
exaB		2.18973	2.12313	2.21152	2.2528	2.19614	2.15228	2.27815	2.18243	2.20296	2.13415	2.12482
lasI		4.02384	4.03912	4.08853	4.02292	4.0166	4.17491	4.11852	4.02267	3.58219	3.70365	3.69141
pqqA		3.81589	3.82216	4.03702	3.98449	3.94219	3.93567	3.85254	3.81122	3.60652	3.57394	3.57123
soj		3.19503	3.16425	3.1654	3.17362	3.14041	3.22872	3.20951	3.20523	3.0954	3.13817	3.10504
rhlA		4.03926	4.02053	4.10246	4.0715	4.0173	4.13212	4.03675	3.92326	3.31768	3.40119	3.34446
flgD		2.96788	2.98449	2.90535	2.93836	2.95438	2.96469	2.95248	2.9988	3.00724	3.05396	3.06049
ndvB		1.88063	1.90817	1.91049	1.91744	1.89041	1.87681	1.88764	1.81446	1.72584	1.77944	1.78001
pvdA		2.12676	2.15468	2.06025	2.01103	1.93094	2.14898	2.07103	2.05561	2.01145	2.03216	1.9775
cioA		3.60357	3.57766	3.60341	3.61761	3.58118	3.48242	3.47109	3.45701	3.22431	3.42341	3.26128
feoB		2.5882	2.54198	2.53737	2.53568	2.54046	2.50153	2.46509	2.4467	2.79047	2.74743	2.79679
pchC		3.21934	3.15853	3.14875	3.17877	3.15502	3.05824	3.03482	2.96479	3.13019	3.13717	3.16756
rhlR		4.29427	4.30047	4.39229	4.33981	4.31096	4.03916	3.9398	3.85716	3.42742	3.42237	3.41759
norC		3.37583	3.36972	3.19624	3.22175	3.29192	3.07033	3.06078	3.10752	2.98111	2.9068	3.03455
bfrB		4.24377	4.28848	3.98662	3.98562	4.01486	3.90118	3.91509	3.83933	3.71747	3.71843	3.75725
plcR		2.32972	2.30708	2.4204	2.48668	2.36119	2.17159	2.04621	2.0363	1.64867	1.71817	1.71634
coxB		2.8145	2.81792	2.79814	2.82802	2.80801	2.65496	2.50595	2.42466	2.58652	2.51457	2.60194
pqsR		3.11962	3.12402	3.10858	3.08314	3.09187	2.76491	2.75327	2.67252	2.5205	2.49412	2.45322
lasB		4.33265	4.33252	4.40263	4.36071	4.31944	3.81839	3.73598	3.60429	3.32409	3.3422	3.31668
phuR		2.48942	2.54761	2.52358	2.52766	2.50755	2.15882	2.21021	2.07046	2.19617	2.22291	2.26796
algU		4.39622	4.39242	4.4545	4.44218	4.42883	3.73843	3.71007	3.6571	3.75323	3.86967	3.80612
pqsH		3.51423	3.49293	3.46927	3.4637	3.46014	2.8262	2.80163	2.72408	2.42075	2.50822	2.50577
phzH		2.94368	2.91302	2.67895	2.7333	2.76041	2.36616	2.34724	2.19357	1.97886	2.00921	2.01737
ybhO		2.07096	2.01568	2.09501	2.1304	2.12252	1.67516	1.497	1.51343	1.2385	1.40377	1.52866

### Sheet: Log10 Average Norm. Transcripts
gene	WT	∆phoB	∆lasR	∆lasR∆phoB
oprO	1.45952	1.2017	2.88626	1.2696
phzS	2.32988	2.3887	3.6226	3.28913
phdA	1.75702	1.52652	2.98137	1.51047
ccoN2	2.82883	2.89494	3.91121	4.0235
glpQ	2.12018	1.64395	3.09858	1.80326
PA1673	3.6755	3.78367	4.58424	4.5354
exbD2	1.6883	1.62583	2.51295	1.54763
olsA	2.72472	1.76113	3.46496	1.74044
phoA	2.48134	1.50971	3.18004	1.5764
PA14_22590	2.25131	1.69117	2.90018	1.81851
adhA	4.19518	4.28504	4.85175	4.50861
vreA	1.79038	1.56139	2.43002	1.51139
cgrA	2.653	2.65526	3.29221	3.48695
opdQ	3.21217	3.25781	3.83875	3.74801
hxcT	1.66851	1.65591	2.2751	1.5632
mexG	3.60219	3.71961	4.20195	3.33616
phnD	3.54849	2.00797	4.12896	1.80478
hxcU	1.27875	1.12934	1.80624	1.10057
arcA	4.33938	4.41349	4.8535	4.72736
plcN	2.02491	1.65122	2.52648	1.72156
ctpL	1.93662	1.77917	2.43458	2.02184
phzM	3.05976	3.06144	3.54057	3.33762
hcnA	2.04184	2.10601	2.50231	2.52972
PA14_28330	2.39024	2.31754	2.82503	2.20805
lapA	1.17143	1.13281	1.56246	1.11762
phoB	2.86578	0.642499	3.24262	0.676879
nirS	2.88699	2.84541	3.23626	3.18363
PA14_53380	2.0867	1.47871	2.42873	1.48707
PA14_51610	2.95089	2.78975	3.27633	2.4365
PA14_26810	1.9248	1.52036	2.25063	1.45168
algD	1.76491	1.80527	2.06486	1.96619
PA14_38420	2.40274	2.40434	2.70057	2.27074
PA14_30040	2.62712	2.58452	2.9217	2.7012
erbR	2.26332	2.231	2.55708	2.56741
plcH	2.02626	1.97248	2.31157	1.98616
ccoP1	3.16708	3.11771	3.43625	3.49086
PA14_70760	2.43724	2.3769	2.68165	2.58868
exaA	1.77027	1.79506	1.99764	2.00552
cyoA	3.19966	3.24293	3.41933	3.12802
PA14_31470	2.05621	2.17962	2.26117	2.14965
eddA	2.03816	1.29845	2.2248	1.53065
hasR	1.24143	1.23657	1.41957	1.32238
PA14_71750	2.27957	2.23466	2.44935	2.47405
PA14_54540	2.45193	2.42201	2.59682	2.44104
dnaN	3.41868	3.4386	3.55864	3.44946
pqsA	3.48963	3.48376	3.62575	3.51445
phzA1/2	4.37975	4.37094	4.514	3.94903
rhlI	4.24397	4.34596	4.36572	4.22456
ercS	2.22343	2.19197	2.33833	2.30372
pepP	3.22427	3.186	3.32626	3.27882
cupA1	2.25031	2.23866	2.34743	2.58499
phzC1/2	3.93716	3.88404	4.02811	3.49877
phoU	3.32475	2.77477	3.41361	2.76516
pchP	2.21356	2.2668	2.29691	2.27223
pstA	2.5416	1.60258	2.62017	1.63351
lasI	4.03148	4.04268	4.10537	3.65908
dapF	2.63549	2.58144	2.69833	2.68044
pqqA	3.81902	3.9879	3.86648	3.5839
exaB	2.15643	2.22015	2.20429	2.15398
gnyD	2.11628	2.15257	2.16383	2.05404
soj	3.17964	3.15981	3.21448	3.11287
rhlA	4.02989	4.06376	4.03071	3.35444
flgD	2.97619	2.9327	2.97199	3.04056
ndvB	1.8944	1.90611	1.85963	1.76176
pvdA	2.14072	2.00074	2.09187	2.00704
feoB	2.56509	2.53784	2.47111	2.77823
cioA	3.59062	3.60074	3.47017	3.303
pchC	3.18893	3.16085	3.01928	3.14497
plcR	2.3184	2.42276	2.0847	1.69439
coxB	2.81621	2.81139	2.52853	2.56768
norC	3.37278	3.23664	3.07954	2.97415
rhlR	4.29737	4.34768	3.94538	3.42246
phuR	2.51852	2.5196	2.14649	2.22901
bfrB	4.26613	3.9957	3.8852	3.73105
pqsR	3.12182	3.09453	2.73023	2.48928
ybhO	2.04332	2.11598	1.56186	1.39031
lasB	4.33258	4.36093	3.71956	3.32766
phzH	2.92835	2.72422	2.30232	2.00181
algU	4.39432	4.44184	3.70187	3.80967
pqsH	3.50358	3.46437	2.78397	2.47825

### Sheet: Full Statistics (Fig. 1G)
Within each row, compare columns (simple effects within rows)
Number of families	1
Number of comparisons per family	54
Alpha	0.05
Sidak's multiple comparisons test	Predicted (LS) mean diff.	95.00% CI of diff.	Below threshold?	Summary	Adjusted P Value
phoB
WT vs.∆phoB	2.223	1.904 to 2.543	Yes	****	<0.0001
WT vs.∆lasR	-0.3768	-0.6962 to -0.05746	Yes	**	0.0067
WT vs.∆lasR‚∆phoB	2.189	1.870 to 2.508	Yes	****	<0.0001
∆phoB vs. ∆lasR	-2.6	-2.886 to -2.314	Yes	****	<0.0001
∆phoB vs.∆lasR‚∆phoB	-0.03438	-0.3200 to 0.2513	No	ns	>0.9999
∆lasR vs.∆lasR‚∆phoB	2.566	2.280 to 2.851	Yes	****	<0.0001
phoA
WT vs.∆phoB	0.9716	0.6523 to 1.291	Yes	****	<0.0001
WT vs.∆lasR	-0.6987	-1.018 to -0.3793	Yes	****	<0.0001
WT vs.∆lasR‚∆phoB	0.9049	0.5856 to 1.224	Yes	****	<0.0001
∆phoB vs.∆lasR	-1.67	-1.956 to -1.385	Yes	****	<0.0001
∆phoB vs.∆lasR‚∆phoB	-0.06669	-0.3523 to 0.2190	No	ns	>0.9999
∆lasR vs.∆lasR‚∆phoB	1.604	1.318 to 1.889	Yes	****	<0.0001
lapA
WT vs.∆phoB	0.03862	-0.2808 to 0.3580	No	ns	>0.9999
WT vs.∆lasR	-0.391	-0.7104 to -0.07165	Yes	**	0.0039
WT vs.∆lasR‚∆phoB	0.05381	-0.2656 to 0.3732	No	ns	>0.9999
∆phoB vs.∆lasR	-0.4297	-0.7153 to -0.1440	Yes	***	0.0001
∆phoB vs.∆lasR‚∆phoB	0.01519	-0.2705 to 0.3008	No	ns	>0.9999
∆lasR vs.∆lasR‚∆phoB	0.4448	0.1592 to 0.7305	Yes	****	<0.0001
oprO
WT vs.∆phoB	0.2578	-0.06156 to 0.5772	No	ns	0.3074
WT vs.∆lasR	-1.427	-1.746 to -1.107	Yes	****	<0.0001
WT vs.∆lasR‚∆phoB	0.1899	-0.1295 to 0.5093	No	ns	0.9083
∆phoB vs.∆lasR	-1.685	-1.970 to -1.399	Yes	****	<0.0001
∆phoB vs.∆lasR‚∆phoB	-0.06789	-0.3536 to 0.2178	No	ns	>0.9999
∆lasR vs.∆lasR‚∆phoB	1.617	1.331 to 1.902	Yes	****	<0.0001
exbD2
WT vs.∆phoB	0.06247	-0.2569 to 0.3818	No	ns	>0.9999
WT vs.∆lasR	-0.8246	-1.144 to -0.5053	Yes	****	<0.0001
WT vs.∆lasR‚∆phoB	0.1407	-0.1787 to 0.4600	No	ns	0.9995
∆phoB vs.∆lasR	-0.8871	-1.173 to -0.6015	Yes	****	<0.0001
∆phoB vs.∆lasR‚∆phoB	0.0782	-0.2075 to 0.3639	No	ns	>0.9999
∆lasR vs.∆lasR‚∆phoB	0.9653	0.6797 to 1.251	Yes	****	<0.0001
hxcT
WT vs.∆phoB	0.0126	-0.3068 to 0.3320	No	ns	>0.9999
WT vs.∆lasR	-0.6066	-0.9260 to -0.2872	Yes	****	<0.0001
WT vs.∆lasR‚∆phoB	0.1053	-0.2141 to 0.4247	No	ns	>0.9999
∆phoB vs.∆lasR	-0.6192	-0.9048 to -0.3335	Yes	****	<0.0001
∆phoB vs.∆lasR‚∆phoB	0.09271	-0.1929 to 0.3784	No	ns	>0.9999
∆lasR vs.∆lasR‚∆phoB	0.7119	0.4262 to 0.9976	Yes	****	<0.0001
glpQ
WT vs.∆phoB	0.4762	0.1568 to 0.7956	Yes	***	0.0001
WT vs.∆lasR	-0.9784	-1.298 to -0.6590	Yes	****	<0.0001
WT vs.∆lasR‚∆phoB	0.3169	-0.002464 to 0.6363	No	ns	0.0542
∆phoB vs.∆lasR	-1.455	-1.740 to -1.169	Yes	****	<0.0001
∆phoB vs.∆lasR‚∆phoB	-0.1593	-0.4450 to 0.1264	No	ns	0.9593
∆lasR vs.∆lasR‚∆phoB	1.295	1.010 to 1.581	Yes	****	<0.0001
olsA
WT vs.∆phoB	0.9636	0.6442 to 1.283	Yes	****	<0.0001
WT vs.∆lasR	-0.7402	-1.060 to -0.4209	Yes	****	<0.0001
WT vs.∆lasR‚∆phoB	0.9843	0.6649 to 1.304	Yes	****	<0.0001
∆phoB vs.∆lasR	-1.704	-1.989 to -1.418	Yes	****	<0.0001
∆phoB vs.∆lasR‚∆phoB	0.02069	-0.2650 to 0.3064	No	ns	>0.9999
∆lasR vs.∆lasR‚∆phoB	1.725	1.439 to 2.010	Yes	****	<0.0001
ctpL
WT vs.∆phoB	0.1575	-0.1619 to 0.4768	No	ns	0.9946
WT vs.∆lasR	-0.498	-0.8173 to -0.1786	Yes	****	<0.0001
WT vs.∆lasR‚∆phoB	-0.08522	-0.4046 to 0.2342	No	ns	>0.9999
∆phoB vs.∆lasR	-0.6554	-0.9411 to -0.3698	Yes	****	<0.0001
∆phoB vs.∆lasR‚∆phoB	-0.2427	-0.5283 to 0.04299	No	ns	0.2162
∆lasR vs.∆lasR‚∆phoB	0.4127	0.1271 to 0.6984	Yes	***	0.0003
Test details	Predicted (LS) mean 1	Predicted (LS) mean 2	Predicted (LS) mean diff.	SE of diff.	N1	N2	t	DF
phoB
WT vs.∆phoB	2.866	0.6425	2.223	0.09208	2	3	24.14	63
WT vs.∆lasR	2.866	3.243	-0.3768	0.09208	2	3	4.092	63
WT vs.∆lasR‚∆phoB	2.866	0.6769	2.189	0.09208	2	3	23.77	63
∆phoB vs.∆lasR	0.6425	3.243	-2.6	0.08236	3	3	31.57	63
∆phoB vs.∆lasR‚∆phoB	0.6425	0.6769	-0.03438	0.08236	3	3	0.4174	63
∆lasR vs.∆lasR‚∆phoB	3.243	0.6769	2.566	0.08236	3	3	31.15	63
phoA
WT vs.∆phoB	2.481	1.51	0.9716	0.09208	2	3	10.55	63
WT vs.∆lasR	2.481	3.18	-0.6987	0.09208	2	3	7.588	63
WT vs.∆lasR‚∆phoB	2.481	1.576	0.9049	0.09208	2	3	9.828	63
∆phoB vs.∆lasR	1.51	3.18	-1.67	0.08236	3	3	20.28	63
∆phoB vs.∆lasR‚∆phoB	1.51	1.576	-0.06669	0.08236	3	3	0.8097	63
∆lasR vs.∆lasR‚∆phoB	3.18	1.576	1.604	0.08236	3	3	19.47	63
lapA
WT vs.∆phoB	1.171	1.133	0.03862	0.09208	2	3	0.4194	63
WT vs.∆lasR	1.171	1.562	-0.391	0.09208	2	3	4.247	63
WT vs.∆lasR‚∆phoB	1.171	1.118	0.05381	0.09208	2	3	0.5844	63
∆phoB vs.∆lasR	1.133	1.562	-0.4297	0.08236	3	3	5.217	63
∆phoB vs.∆lasR‚∆phoB	1.133	1.118	0.01519	0.08236	3	3	0.1844	63
∆lasR vs.∆lasR‚∆phoB	1.562	1.118	0.4448	0.08236	3	3	5.401	63
oprO
WT vs.∆phoB	1.46	1.202	0.2578	0.09208	2	3	2.8	63
WT vs.∆lasR	1.46	2.886	-1.427	0.09208	2	3	15.49	63
WT vs.∆lasR‚∆phoB	1.46	1.27	0.1899	0.09208	2	3	2.063	63
∆phoB vs.∆lasR	1.202	2.886	-1.685	0.08236	3	3	20.45	63
∆phoB vs.∆lasR‚∆phoB	1.202	1.27	-0.06789	0.08236	3	3	0.8244	63
∆lasR vs.∆lasR‚∆phoB	2.886	1.27	1.617	0.08236	3	3	19.63	63
exbD2
WT vs.∆phoB	1.688	1.626	0.06247	0.09208	2	3	0.6784	63
WT vs.∆lasR	1.688	2.513	-0.8246	0.09208	2	3	8.956	63
WT vs.∆lasR‚∆phoB	1.688	1.548	0.1407	0.09208	2	3	1.528	63
∆phoB vs.∆lasR	1.626	2.513	-0.8871	0.08236	3	3	10.77	63
∆phoB vs.∆lasR‚∆phoB	1.626	1.548	0.0782	0.08236	3	3	0.9495	63
∆lasR vs.∆lasR‚∆phoB	2.513	1.548	0.9653	0.08236	3	3	11.72	63
hxcT
WT vs.∆phoB	1.669	1.656	0.0126	0.09208	2	3	0.1368	63
WT vs.∆lasR	1.669	2.275	-0.6066	0.09208	2	3	6.587	63
WT vs.∆lasR‚∆phoB	1.669	1.563	0.1053	0.09208	2	3	1.144	63
∆phoB vs.∆lasR	1.656	2.275	-0.6192	0.08236	3	3	7.518	63
∆phoB vs.∆lasR‚∆phoB	1.656	1.563	0.09271	0.08236	3	3	1.126	63
∆lasR vs.∆lasR‚∆phoB	2.275	1.563	0.7119	0.08236	3	3	8.644	63
glpQ
WT vs.∆phoB	2.12	1.644	0.4762	0.09208	2	3	5.172	63
WT vs.∆lasR	2.12	3.099	-0.9784	0.09208	2	3	10.63	63
WT vs.∆lasR‚∆phoB	2.12	1.803	0.3169	0.09208	2	3	3.442	63
∆phoB vs.∆lasR	1.644	3.099	-1.455	0.08236	3	3	17.66	63
∆phoB vs.∆lasR‚∆phoB	1.644	1.803	-0.1593	0.08236	3	3	1.934	63
∆lasR vs.∆lasR‚∆phoB	3.099	1.803	1.295	0.08236	3	3	15.73	63
olsA
WT vs.∆phoB	2.725	1.761	0.9636	0.09208	2	3	10.46	63
WT vs.∆lasR	2.725	3.465	-0.7402	0.09208	2	3	8.039	63
WT vs.∆lasR‚∆phoB	2.725	1.74	0.9843	0.09208	2	3	10.69	63
∆phoB vs.∆lasR	1.761	3.465	-1.704	0.08236	3	3	20.69	63
∆phoB vs.∆lasR‚∆phoB	1.761	1.74	0.02069	0.08236	3	3	0.2512	63
∆lasR vs.∆lasR‚∆phoB	3.465	1.74	1.725	0.08236	3	3	20.94	63
ctpL
WT vs.∆phoB	1.937	1.779	0.1575	0.09208	2	3	1.71	63
WT vs.∆lasR	1.937	2.435	-0.498	0.09208	2	3	5.408	63
WT vs.∆lasR‚∆phoB	1.937	2.022	-0.08522	0.09208	2	3	0.9255	63
∆phoB vs.∆lasR	1.779	2.435	-0.6554	0.08236	3	3	7.958	63
∆phoB vs.∆lasR‚∆phoB	1.779	2.022	-0.2427	0.08236	3	3	2.946	63
∆lasR vs.∆lasR‚∆phoB	2.435	2.022	0.4127	0.08236	3	3	5.011	63

### Sheet: Full Statistics (Fig. 5C)
Within each row, compare columns (simple effects within rows)
Number of families	1
Number of comparisons per family	30
Alpha	0.05
Uncorrected Fisher's LSD	Predicted (LS) mean diff.	95.00% CI of diff.	Below threshold?	Summary	Individual P Value
phzS
WT vs. ∆phoB	-0.05881	-0.1860 to 0.06836	No	ns	0.3542
WT vs. ∆lasR	-1.293	-1.420 to -1.166	Yes	****	<0.0001
WT vs. ∆lasR∆phoB	-0.9593	-1.086 to -0.8321	Yes	****	<0.0001
∆phoB vs. ∆lasR	-1.234	-1.348 to -1.120	Yes	****	<0.0001
∆phoB vs. ∆lasR∆phoB	-0.9004	-1.014 to -0.7867	Yes	****	<0.0001
∆lasR vs. ∆lasR∆phoB	0.3335	0.2197 to 0.4472	Yes	****	<0.0001
phzM
WT vs. ∆phoB	-0.001679	-0.1289 to 0.1255	No	ns	0.9788
WT vs. ∆lasR	-0.4808	-0.6080 to -0.3536	Yes	****	<0.0001
WT vs. ∆lasR∆phoB	-0.2779	-0.4050 to -0.1507	Yes	****	<0.0001
∆phoB vs. ∆lasR	-0.4791	-0.5929 to -0.3654	Yes	****	<0.0001
∆phoB vs. ∆lasR∆phoB	-0.2762	-0.3899 to -0.1624	Yes	****	<0.0001
∆lasR vs. ∆lasR∆phoB	0.203	0.08920 to 0.3167	Yes	***	0.0009
plcH
WT vs. ∆phoB	0.05378	-0.07340 to 0.1810	No	ns	0.3965
WT vs. ∆lasR	-0.2853	-0.4125 to -0.1581	Yes	****	<0.0001
WT vs. ∆lasR∆phoB	0.0401	-0.08707 to 0.1673	No	ns	0.5262
∆phoB vs. ∆lasR	-0.3391	-0.4528 to -0.2253	Yes	****	<0.0001
∆phoB vs. ∆lasR∆phoB	-0.01368	-0.1274 to 0.1001	No	ns	0.8086
∆lasR vs. ∆lasR∆phoB	0.3254	0.2117 to 0.4392	Yes	****	<0.0001
plcN
WT vs. ∆phoB	0.3737	0.2465 to 0.5009	Yes	****	<0.0001
WT vs. ∆lasR	-0.5016	-0.6287 to -0.3744	Yes	****	<0.0001
WT vs. ∆lasR∆phoB	0.3034	0.1762 to 0.4305	Yes	****	<0.0001
∆phoB vs. ∆lasR	-0.8753	-0.9890 to -0.7615	Yes	****	<0.0001
∆phoB vs. ∆lasR∆phoB	-0.07034	-0.1841 to 0.04341	No	ns	0.2176
∆lasR vs. ∆lasR∆phoB	0.8049	0.6912 to 0.9187	Yes	****	<0.0001
phdA
WT vs. ∆phoB	0.2305	0.1033 to 0.3577	Yes	***	0.0008
WT vs. ∆lasR	-1.224	-1.352 to -1.097	Yes	****	<0.0001
WT vs. ∆lasR∆phoB	0.2465	0.1194 to 0.3737	Yes	***	0.0004
∆phoB vs. ∆lasR	-1.455	-1.569 to -1.341	Yes	****	<0.0001
∆phoB vs. ∆lasR∆phoB	0.01604	-0.09771 to 0.1298	No	ns	0.7763
∆lasR vs. ∆lasR∆phoB	1.471	1.357 to 1.585	Yes	****	<0.0001
Test details	Predicted (LS) mean 1	Predicted (LS) mean 2	Predicted (LS) mean diff.	SE of diff.	N1	N2	t	DF
phzS
WT vs. ∆phoB	2.33	2.389	-0.05881	0.06265	2	3	0.9388	35
WT vs. ∆lasR	2.33	3.623	-1.293	0.06265	2	3	20.64	35
WT vs. ∆lasR∆phoB	2.33	3.289	-0.9593	0.06265	2	3	15.31	35
∆phoB vs. ∆lasR	2.389	3.623	-1.234	0.05603	3	3	22.02	35
∆phoB vs. ∆lasR∆phoB	2.389	3.289	-0.9004	0.05603	3	3	16.07	35
∆lasR vs. ∆lasR∆phoB	3.623	3.289	0.3335	0.05603	3	3	5.951	35
phzM
WT vs. ∆phoB	3.06	3.061	-0.001679	0.06265	2	3	0.02681	35
WT vs. ∆lasR	3.06	3.541	-0.4808	0.06265	2	3	7.675	35
WT vs. ∆lasR∆phoB	3.06	3.338	-0.2779	0.06265	2	3	4.435	35
∆phoB vs. ∆lasR	3.061	3.541	-0.4791	0.05603	3	3	8.551	35
∆phoB vs. ∆lasR∆phoB	3.061	3.338	-0.2762	0.05603	3	3	4.929	35
∆lasR vs. ∆lasR∆phoB	3.541	3.338	0.203	0.05603	3	3	3.622	35
plcH
WT vs. ∆phoB	2.026	1.972	0.05378	0.06265	2	3	0.8585	35
WT vs. ∆lasR	2.026	2.312	-0.2853	0.06265	2	3	4.554	35
WT vs. ∆lasR∆phoB	2.026	1.986	0.0401	0.06265	2	3	0.6402	35
∆phoB vs. ∆lasR	1.972	2.312	-0.3391	0.05603	3	3	6.052	35
∆phoB vs. ∆lasR∆phoB	1.972	1.986	-0.01368	0.05603	3	3	0.2441	35
∆lasR vs. ∆lasR∆phoB	2.312	1.986	0.3254	0.05603	3	3	5.808	35
plcN
WT vs. ∆phoB	2.025	1.651	0.3737	0.06265	2	3	5.965	35
WT vs. ∆lasR	2.025	2.526	-0.5016	0.06265	2	3	8.006	35
WT vs. ∆lasR∆phoB	2.025	1.722	0.3034	0.06265	2	3	4.842	35
∆phoB vs. ∆lasR	1.651	2.526	-0.8753	0.05603	3	3	15.62	35
∆phoB vs. ∆lasR∆phoB	1.651	1.722	-0.07034	0.05603	3	3	1.255	35
∆lasR vs. ∆lasR∆phoB	2.526	1.722	0.8049	0.05603	3	3	14.37	35
phdA
WT vs. ∆phoB	1.757	1.527	0.2305	0.06265	2	3	3.679	35
WT vs. ∆lasR	1.757	2.981	-1.224	0.06265	2	3	19.54	35
WT vs. ∆lasR∆phoB	1.757	1.51	0.2465	0.06265	2	3	3.936	35
∆phoB vs. ∆lasR	1.527	2.981	-1.455	0.05603	3	3	25.96	35
∆phoB vs. ∆lasR∆phoB	1.527	1.51	0.01604	0.05603	3	3	0.2863	35
∆lasR vs. ∆lasR∆phoB	2.981	1.51	1.471	0.05603	3	3	26.25	35

### Sheet: Full Statistics (Fig. 5D)
Within each row, compare columns (simple effects within rows)
Number of families	1
Number of comparisons per family	36
Alpha	0.05
Uncorrected Fisher's LSD	Predicted (LS) mean diff.	95.00% CI of diff.	Below threshold?	Summary	Individual P Value
lasI
WT vs. ∆phoB	-0.01121	-0.1094 to 0.08698	No	ns	0.819
WT vs. ∆lasR	-0.07389	-0.1721 to 0.02430	No	ns	0.1363
WT vs. ∆lasR∆phoB	0.3724	0.2742 to 0.4706	Yes	****	<0.0001
∆phoB vs. ∆lasR	-0.06268	-0.1505 to 0.02514	No	ns	0.1572
∆phoB vs. ∆lasR∆phoB	0.3836	0.2958 to 0.4714	Yes	****	<0.0001
∆lasR vs. ∆lasR∆phoB	0.4463	0.3585 to 0.5341	Yes	****	<0.0001
rhlR
WT vs. ∆phoB	-0.05032	-0.1485 to 0.04787	No	ns	0.307
WT vs. ∆lasR	0.352	0.2538 to 0.4502	Yes	****	<0.0001
WT vs. ∆lasR∆phoB	0.8749	0.7767 to 0.9731	Yes	****	<0.0001
∆phoB vs. ∆lasR	0.4023	0.3145 to 0.4901	Yes	****	<0.0001
∆phoB vs. ∆lasR∆phoB	0.9252	0.8374 to 1.013	Yes	****	<0.0001
∆lasR vs. ∆lasR∆phoB	0.5229	0.4351 to 0.6107	Yes	****	<0.0001
pqsR
WT vs. ∆phoB	0.02729	-0.07089 to 0.1255	No	ns	0.5778
WT vs. ∆lasR	0.3916	0.2934 to 0.4898	Yes	****	<0.0001
WT vs. ∆lasR∆phoB	0.6325	0.5344 to 0.7307	Yes	****	<0.0001
∆phoB vs. ∆lasR	0.3643	0.2765 to 0.4521	Yes	****	<0.0001
∆phoB vs. ∆lasR∆phoB	0.6052	0.5174 to 0.6931	Yes	****	<0.0001
∆lasR vs. ∆lasR∆phoB	0.241	0.1531 to 0.3288	Yes	****	<0.0001
pqsH
WT vs. ∆phoB	0.03921	-0.05897 to 0.1374	No	ns	0.4248
WT vs. ∆lasR	0.7196	0.6214 to 0.8178	Yes	****	<0.0001
WT vs. ∆lasR∆phoB	1.025	0.9271 to 1.124	Yes	****	<0.0001
∆phoB vs. ∆lasR	0.6804	0.5926 to 0.7682	Yes	****	<0.0001
∆phoB vs. ∆lasR∆phoB	0.9861	0.8983 to 1.074	Yes	****	<0.0001
∆lasR vs. ∆lasR∆phoB	0.3057	0.2179 to 0.3935	Yes	****	<0.0001
lasB
WT vs. ∆phoB	-0.02834	-0.1265 to 0.06984	No	ns	0.5633
WT vs. ∆lasR	0.613	0.5148 to 0.7112	Yes	****	<0.0001
WT vs. ∆lasR∆phoB	1.005	0.9067 to 1.103	Yes	****	<0.0001
∆phoB vs. ∆lasR	0.6414	0.5536 to 0.7292	Yes	****	<0.0001
∆phoB vs. ∆lasR∆phoB	1.033	0.9454 to 1.121	Yes	****	<0.0001
∆lasR vs. ∆lasR∆phoB	0.3919	0.3041 to 0.4797	Yes	****	<0.0001
rhlA
WT vs. ∆phoB	-0.03386	-0.1320 to 0.06432	No	ns	0.4903
WT vs. ∆lasR	-0.0008136	-0.09900 to 0.09737	No	ns	0.9867
WT vs. ∆lasR∆phoB	0.6755	0.5773 to 0.7736	Yes	****	<0.0001
∆phoB vs. ∆lasR	0.03305	-0.05477 to 0.1209	No	ns	0.4518
∆phoB vs. ∆lasR∆phoB	0.7093	0.6215 to 0.7971	Yes	****	<0.0001
∆lasR vs. ∆lasR∆phoB	0.6763	0.5884 to 0.7641	Yes	****	<0.0001
Test details	Predicted (LS) mean 1	Predicted (LS) mean 2	Predicted (LS) mean diff.	SE of diff.	N1	N2	t	DF
lasI
WT vs. ∆phoB	4.031	4.043	-0.01121	0.04865	2	3	0.2303	42
WT vs. ∆lasR	4.031	4.105	-0.07389	0.04865	2	3	1.519	42
WT vs. ∆lasR∆phoB	4.031	3.659	0.3724	0.04865	2	3	7.654	42
∆phoB vs. ∆lasR	4.043	4.105	-0.06268	0.04352	3	3	1.44	42
∆phoB vs. ∆lasR∆phoB	4.043	3.659	0.3836	0.04352	3	3	8.815	42
∆lasR vs. ∆lasR∆phoB	4.105	3.659	0.4463	0.04352	3	3	10.26	42
rhlR
WT vs. ∆phoB	4.297	4.348	-0.05032	0.04865	2	3	1.034	42
WT vs. ∆lasR	4.297	3.945	0.352	0.04865	2	3	7.235	42
WT vs. ∆lasR∆phoB	4.297	3.422	0.8749	0.04865	2	3	17.98	42
∆phoB vs. ∆lasR	4.348	3.945	0.4023	0.04352	3	3	9.245	42
∆phoB vs. ∆lasR∆phoB	4.348	3.422	0.9252	0.04352	3	3	21.26	42
∆lasR vs. ∆lasR∆phoB	3.945	3.422	0.5229	0.04352	3	3	12.02	42
pqsR
WT vs. ∆phoB	3.122	3.095	0.02729	0.04865	2	3	0.5609	42
WT vs. ∆lasR	3.122	2.73	0.3916	0.04865	2	3	8.049	42
WT vs. ∆lasR∆phoB	3.122	2.489	0.6325	0.04865	2	3	13	42
∆phoB vs. ∆lasR	3.095	2.73	0.3643	0.04352	3	3	8.371	42
∆phoB vs. ∆lasR∆phoB	3.095	2.489	0.6052	0.04352	3	3	13.91	42
∆lasR vs. ∆lasR∆phoB	2.73	2.489	0.241	0.04352	3	3	5.537	42
pqsH
WT vs. ∆phoB	3.504	3.464	0.03921	0.04865	2	3	0.8059	42
WT vs. ∆lasR	3.504	2.784	0.7196	0.04865	2	3	14.79	42
WT vs. ∆lasR∆phoB	3.504	2.478	1.025	0.04865	2	3	21.07	42
∆phoB vs. ∆lasR	3.464	2.784	0.6804	0.04352	3	3	15.64	42
∆phoB vs. ∆lasR∆phoB	3.464	2.478	0.9861	0.04352	3	3	22.66	42
∆lasR vs. ∆lasR∆phoB	2.784	2.478	0.3057	0.04352	3	3	7.025	42
lasB
WT vs. ∆phoB	4.333	4.361	-0.02834	0.04865	2	3	0.5826	42
WT vs. ∆lasR	4.333	3.72	0.613	0.04865	2	3	12.6	42
WT vs. ∆lasR∆phoB	4.333	3.328	1.005	0.04865	2	3	20.66	42
∆phoB vs. ∆lasR	4.361	3.72	0.6414	0.04352	3	3	14.74	42
∆phoB vs. ∆lasR∆phoB	4.361	3.328	1.033	0.04352	3	3	23.74	42
∆lasR vs. ∆lasR∆phoB	3.72	3.328	0.3919	0.04352	3	3	9.006	42
rhlA
WT vs. ∆phoB	4.03	4.064	-0.03386	0.04865	2	3	0.696	42
WT vs. ∆lasR	4.03	4.031	-0.0008136	0.04865	2	3	0.01672	42
WT vs. ∆lasR∆phoB	4.03	3.354	0.6755	0.04865	2	3	13.88	42
∆phoB vs. ∆lasR	4.064	4.031	0.03305	0.04352	3	3	0.7594	42
∆phoB vs. ∆lasR∆phoB	4.064	3.354	0.7093	0.04352	3	3	16.3	42
∆lasR vs. ∆lasR∆phoB	4.031	3.354	0.6763	0.04352	3	3	15.54	42
